# Inflammatory restraint and membrane lipid integrity protect hematopoietic stem cells under stress

**DOI:** 10.64898/2026.08.24.746871

**Authors:** Ayano Yahagi, Haruka Okabe-Kitajima, Makiko Mochizuki-Kashio, Kyoko Komai, Takayoshi Matsumura, Terumasa Umemoto, Mikiro Nawa, Fumio Nakamura, Takayuki Yoshimoto, Kohsuke Kanekura, Stephanie Z. Xie, Keiyo Takubo, Toshio Suda, Ayako Nakamura-Ishizu

## Abstract

Life-long production of blood requires the preservation of hematopoietic stem cell (HSCs) regenerative capacity during inflammation. The cytokine, Thrombopoietin (THPO), is essential for HSC maintenance yet its role during inflammatory stress remains incompletely understood. Long-term repopulating potential was rapidly depleted in THPO-deficient HSCs upon poly(I:C) administration through inflammatory pyroptosis. Transcriptomic and chromatin accessibility analyses revealed constitutive interferon (IFN) pathway activation in THPO-deficient HSCs, characterized by enhanced STAT1 signaling, increased accessibility of STAT and IRF motifs, and elevated expression of IFN-stimulated genes. Lipidomic profiling further identified selective shifts in sphingomyelin (SM) species and enrichment of features associated with increased bilayer rigidity. THPO-deficient HSCs displayed elevated membrane SM incorporation, impaired membrane fluidity and altered membrane ultrastructure. Genetic ablation of *Stat1* normalized membrane lipid abnormalities and reduced pyroptotic activation and restored HSC survival and regenerative function under inflammatory stress. Together, these findings identify a STAT1 and SM metabolism as critical THPO downstream to protect HSCs from inflammatory pyroptosis. Our results reveal membrane lipid homeostasis as a fundamental mechanism through which cytokine signaling safeguards HSC function during stress.
