## Supplementary file 1 for "Inflammatory restraint and membrane lipid integrity protect hematopoietic stem cells under stress"

### Sheet: Cont_high_FC2_mean100.tss5k
1700007K13Rik
1700010I14Rik
1700017J07Rik
1700018C11Rik
1700019D03Rik
1700020M21Rik
1700029H14Rik
1700054K19Rik
1700054M17Rik
1700064F23Rik
1700065J11Rik
1700067G17Rik
1700084E18Rik
1810024B03Rik
1810032O08Rik
2010203P06Rik
3110039M20Rik
3632451O06Rik
4631405J19Rik
4833427F10Rik
4921504A21Rik
4930429F11Rik
4930440I19Rik
4930452B06Rik
4930455B14Rik
4930505A04Rik
4930524O08Rik
4930554I06Rik
4930594O21Rik
4933411E08Rik
5430421F17Rik
5830444B04Rik
6430590A10Rik
8030442B05Rik
9530026F06Rik
A230103O09Rik
A330009N23Rik
AA986860
Aars2
Abca4
Ablim1
Acox2
Acsbg2
Adam3
Adamts1
Adra1b
Agbl4
AI314180
Akap6
Alas1
Ank2
Ankef1
Aox4
Appl2
Arap3
Arhgap24
Arhgap8
Asic1
Atg7
AU022793
B230217O12Rik
B430010I23Rik
B4galt4
Bach2os
Bnip2
Brinp2
Cacna1b
Cacng1
Cand2
Casr
Ccdc105
Ccdc162
Ccdc187
Ccdc60
Ccdc8
Ccl24
Cd109
Cd276
Cd28
Cdk18
Cdx1
Cenpt
Cfap69
Cfap74
Cftr
Chaf1b
Chd9
Chil5
Cit
Clec12b
Clnk
Clu
Clvs1
Col16a1
Col17a1
Cpe
Cpn2
Cpne8
Ctnna3
Cyb561
Cyp2j6
D030024E09Rik
D430001F17Rik
D630039A03Rik
D7Ertd443e
Daw1
Dcbld1
Dgkd
Dido1
Disp1
Dixdc1
Dlg1
Dnmbp
Dppa5a
Dsc2
Dtnbp1
Dupd1
Dym
Dync1h1
Efcab14
Egfl7
Ehd4
Elavl4
Elk4
Elmo1
Epb41l4b
Erc2
Ercc6
Esrrg
Exoc1
Eya2
Fabp12
Fam110b
Fam160b1
Fam180a
Fam69b
Fam91a1
Fanci
Fap
Fars2
Fbxo16
Fbxo40
Fetub
Fgd4
Fgf12
Flrt2
Fmn1
Foxp2
Frrs1
Fyco1
Fzd3
Gatsl3
Gbas
Gfod2
Gjb3
Gli2
Gm10556
Gm11269
Gm11713
Gm11820
Gm12315
Gm12963
Gm13388
Gm13582
Gm13850
Gm14164
Gm16287
Gm16342
Gm16976
Gm20275
Gm20556
Gm2573
Gm27227
Gm27572
Gm29183
Gm29860
Gm29908
Gm29985
Gm30074
Gm30153
Gm30242
Gm30451
Gm30729
Gm30806
Gm31107
Gm31120
Gm31288
Gm31308
Gm31449
Gm31535
Gm31568
Gm31629
Gm31653
Gm31726
Gm31729
Gm32067
Gm32384
Gm32409
Gm32487
Gm32639
Gm32865
Gm32882
Gm33068
Gm33106
Gm33269
Gm33379
Gm33440
Gm33622
Gm33753
Gm33929
Gm33980
Gm34080
Gm34194
Gm34264
Gm34397
Gm34441
Gm34442
Gm34455
Gm34640
Gm34657
Gm34705
Gm34736
Gm34744
Gm34829
Gm34880
Gm34894
Gm34922
Gm35131
Gm35155
Gm35170
Gm35187
Gm35338
Gm35365
Gm35381
Gm35383
Gm35396
Gm35502
Gm35510
Gm35522
Gm35558
Gm35581
Gm35584
Gm35611
Gm35807
Gm35808
Gm36013
Gm36183
Gm36274
Gm36299
Gm36304
Gm36318
Gm36355
Gm36386
Gm36427
Gm36434
Gm36535
Gm36559
Gm3775
Gm38448
Gm38585
Gm38730
Gm38762
Gm38782
Gm38826
Gm38845
Gm38861
Gm39084
Gm39161
Gm39221
Gm39325
Gm39337
Gm39378
Gm39412
Gm39575
Gm39719
Gm39767
Gm39798
Gm39835
Gm39900
Gm40040
Gm40251
Gm40262
Gm40403
Gm40694
Gm40924
Gm41032
Gm41374
Gm41414
Gm41566
Gm41577
Gm41651
Gm41853
Gm41936
Gm41967
Gm42008
Gm42284
Gm42292
Gm42293
Gm42354
Gm4278
Gm4489
Gm6634
Gm7972
Gm960
Got1l1
Gp1ba
Gpr165
Gpr176
Gpsm2
Grasp
Gstp2
Gucy1a3
Gucy1b3
Hdhd2
Hivep3
Hrh2
Ido2
Ifi47
Ifitm1
Igsf9
Igsf9b
Il1r1
Il4
Ints8
Iqub
Irf6
Itga2
Itsn2
Katnbl1
Kcns1
Kctd21
Klhl3
Klhl4
Lemd2
Lmbr1
LOC100862268
LOC102632465
LOC102636338
LOC102636733
LOC102643083
LOC105242790
LOC108167518
LOC108167519
LOC108167718
LOC108167922
LOC108167993
LOC108168282
LOC108168334
LOC108168344
LOC108168776
LOC108168782
LOC108168794
LOC108168828
LOC108168956
LOC108168976
LOC108168980
LOC108169118
LOC108169153
Lox
Lrrc66
Lrrc74b
Lrrc8a
Lrrfip1
Lrrfip2
Lrriq1
Ltc4s
Lypd6
Mab21l3
Magi2
Mansc1
Mecom
Med12l
Mefv
Mir200a
Mir200b
Mir429
Mir6919
Mir694
Mir6982
Mir6989
Mir7220
Mir7229
Mir7660
Mir8103
Mitf
Mlf2
Mlph
Mmp16
Mn1
Mocs1
Mpdz
Mras
Mrps2
Mtus1
Myct1
Myo1e
Myo5c
N4bp1
Nav3
Ncam2
Ncor2
Nectin2
Nfatc2
Nos3
Nov
Noxa1
Nphs2
Nr1h4
Nr1i2
Nrip2
Ntrk2
Nwd1
Oit3
Olfm4
Olfr1342
P2rx6
P2rx7
P3h2
Pabpc4l
Pclo
Pde1b
Pdk4
Pdp2
Pfkfb2
Phldb2
Pkd2l1
Pkia
Pkp4
Pla2g2c
Platr6
Plekha5
Plekha7
Plpp2
Plxdc2
Pnma3
Ppm1a
Ppp1r12c
Ppp1r3b
Pramef12
Prg4
Prickle2
Prkg1
Prop1
Prss2
Ptgdr
Ptgdr2
Ptges
Ptk7
Pus7
Rab7
Rab8b
Rangrf
Rasgrp3
Rbfox1
Rbp2
Rcc2
Reps1
Rgs3
Rgs9
Rint1
Rmi2
Rnf125
Rnf32
Robo1
Robo2
Rps15a-ps5
Rsph9
Rusc2
Rxfp1
Sash1
Scn11a
Sdc2
Sectm1a
Sema6a
Sgsm1
Sh3pxd2a
Sh3rf2
Shroom3
Slamf1
Slamf9
Slc13a1
Slc13a2
Slc16a12
Slc17a8
Slc22a15
Slc24a5
Slc25a48
Slc26a7
Slc2a12
Slc6a15
Slc6a17
Slc7a11
Snord1c
Sntg2
Snx24
Spag9
Spink2
Spon2
Sspn
St6gal1
St6galnac5
Stard13
Stox2
Stx1a
Tapt1
Tatdn1
Tbc1d31
Tbk1
Tcaf1
Tcf15
Tdrd5
Tekt5
Tet1
Thrb
Tjp1
Tle1
Tmem246
Tmem45a
Tmigd1
Tnrc6a
Top3a
Trpc6
Trpm3
Tsen2
Tspyl5
Ttll10
Ttll7
Ubxn10
Uck2
Upk1b
Upp1
Uroc1
Usp2
Usp35
Veph1
Vgll3
Wdr17
Yes1
Zbtb20
Zc2hc1b
Zfp37
Zscan2

### Sheet: KO_high_FC2_mean100.tss1k
0610039H22Rik
2900026A02Rik
4833411C07Rik
4930519G04Rik
5330416C01Rik
5530601H04Rik
5730460C07Rik
6030468B19Rik
9030404E10Rik
A430105I19Rik
Abhd17a
Abr
Adam19
Agfg2
AI463170
Alad
Ankrd6
Ap1ar
Apobec3
Arhgap17
Arhgap30
As3mt
Bin1
Blk
Blnk
Bsdc1
Btnl10
C5ar2
Cacna1c
Cass4
Cbfa2t3
Ccr7
Cd2
Cd37
Cd5
Cd52
Cd74
Cd79a
Cdh17
Cdhr5
Cebpe
Cic
Cmah
Cmip
Cnr2
Cpne5
Csnk1g2
Cxcr5
Cyp4f18
D730005E14Rik
Dio3
Dio3os
Dnajb5
Dnase1l3
Dohh
Donson
Dpp7
E2f2
E330032C10Rik
Ebf1
Edem1
Enpp6
Epn1
F730311O21Rik
Fam129c
Fam189b
Fam49b
Fam65b
Fam83e
Fbxl8
Fcmr
Fcrla
Fhit
Fxyd1
Gm12596
Gm13383
Gm14137
Gm15326
Gm16252
Gm16578
Gm2065
Gm2814
Gm29846
Gm30039
Gm30316
Gm30331
Gm30537
Gm31057
Gm31493
Gm31619
Gm31656
Gm31667
Gm32006
Gm32235
Gm32249
Gm32968
Gm33074
Gm33413
Gm33528
Gm33781
Gm34065
Gm34405
Gm34908
Gm35219
Gm35853
Gm36603
Gm36845
Gm38700
Gm38975
Gm39265
Gm39272
Gm40559
Gm40634
Gm40727
Gm40787
Gm40948
Gm42281
Gm4651
Gm567
Gpr146
Grap
H2-DMb2
H2-Eb2
Hdac7
Hmgcll1
Hmha1
Ifi27
Ifi30
Il21r
Il4i1
Ildr1
Iqgap2
Iqsec1
Irak2
Irgc1
Kdm5c
Kdm6a
Klf1
Lat2
Ldlrad4
Lgals4
LOC102633312
LOC108167355
LOC108167411
LOC108168349
LOC108168741
LOC108168879
LOC108169115
Lrmp
Lta
Man1c1
Mast1
Mgll
Mir1247
Mir5107
Mir6904
Mir6913
Mir6919
Mir6974
Mir7017
Mir7053
Ms4a1
Mzb1
Ncf4
Nkg7
Nr3c1
Nr4a1
Pax5
Pdcd4
Pip5k1c
Plekhg3
Pou2af1
Pou2f1
Psap
Ptk2b
Rab3a
Rab3ip
Rbm38
Rhbdf2
Rinl
Rnase6
Rsrc1
Rtbdn
Sapcd1
Sbno2
Sema4d
Sh2d2a
Sh3bp2
Sh3bp5
Shank1
Shox2
Sipa1
Sit1
Slc17a4
Slc25a38
Slc26a1
Slc36a3
Slc36a3os
Slc38a10
Slc38a8
Slc41a3
Slc45a4
Slc52a3
Slc6a16
Slc7a7
Slit1
Smarca4
Spib
Sppl2b
Srpk3
St3gal4
St3gal6
Steap3
Stk24
Tbc1d2
Tfeb
Tjp3
Tlr6
Tlr9
Tmem184a
Tmprss9
Tpst2
Trim11
Tspo2
Ttyh3
Uckl1
Uckl1os
Vpreb3
Wdfy4
Wee2
Wfdc21
Ypel4
Zap70
Zc3h12d
Zfp831
Znfx1
